# Selective interferon responses of intestinal epithelial cells minimize TNFα cytotoxicity

**DOI:** 10.1101/2020.03.20.000604

**Authors:** Jacob A. Van Winkle, David A. Constant, Lena Li, Timothy J. Nice

**Affiliations:** Department of Molecular Microbiology and Immunology, Oregon Health & Science University, Portland, Oregon, USA

## Abstract

Interferon (IFN) family cytokines stimulate genes (ISGs) that are integral to antiviral host defense. Type I IFNs act systemically whereas type III IFNs act preferentially at epithelial barriers. Among barrier cells, intestinal epithelial cells (IECs) are particularly dependent on type III IFN for control and clearance of virus infection, but the physiological basis of this selective IFN response is not well understood. Here, we confirm that type III IFN treatment elicits robust and uniform ISG expression in neonatal mouse IECs and inhibits replication of IEC-tropic rotavirus. In contrast, type I IFN elicits a marginal ISG response in neonatal mouse IECs and does not inhibit rotavirus replication. *In vitro* treatment of IEC organoids with type III IFN results in ISG expression that mirrors the *in vivo* type III IFN response. However, the response of IEC organoids to type I IFN is strikingly increased relative to type III IFN in magnitude and scope. The expanded type I IFN-specific response includes pro-apoptotic genes and potentiates toxicity triggered by tumor necrosis factor alpha (TNFα). The ISGs stimulated in common by types I and III IFN have strong interferon-stimulated response element (ISRE) promoter motifs, whereas the expanded set of type I IFN-specific ISGs, including pro-apoptotic genes, have weak ISRE motifs. Thus, preferential responsiveness of IECs to type III IFN *in vivo* enables selective ISG expression during infection that confers antiviral protection but minimizes disruption of intestinal homeostasis.
