## Supplementary material for "Selective interferon responses of intestinal epithelial cells minimize TNFα cytotoxicity": Data Set S2

### Sheet: nIFNB_vs_nPBS
Gene symbol	Ensembl Gene	baseMean	log2FoldChange	lfcSE	stat	pvalue	padj
Ifi44	ENSMUSG00000028037	394.8	3.38268	0.329349	10.2708	9.53896e-25	8.62909e-21
Trim30a	ENSMUSG00000030921	444.276	3.03063	0.29548	10.2566	1.10495e-24	8.62909e-21
Isg15	ENSMUSG00000035692	917.435	3.09734	0.327795	9.44901	3.42053e-21	1.78084e-17
Oasl2	ENSMUSG00000029561	3115.34	2.48397	0.280442	8.85737	8.19255e-19	3.19899e-15
Rtp4	ENSMUSG00000033355	529.778	2.06751	0.234665	8.81045	1.24648e-18	3.89374e-15
Apol9b	ENSMUSG00000068246	120.109	3.48672	0.408486	8.53572	1.3929e-17	3.62595e-14
Xaf1	ENSMUSG00000040483	438.131	1.93816	0.229631	8.44034	3.16418e-17	7.06018e-14
Oas1g	ENSMUSG00000066861	366.11	2.03175	0.251123	8.09065	5.93488e-16	1.02996e-12
Oas1a	ENSMUSG00000052776	1063.99	1.77496	0.219276	8.09465	5.74302e-16	1.02996e-12
Igtp	ENSMUSG00000078853	556.119	2.04181	0.253218	8.06344	7.41772e-16	1.15857e-12
Gm12250	ENSMUSG00000082292	129.61	2.97675	0.390352	7.62582	2.42488e-14	3.44311e-11
Usp18	ENSMUSG00000030107	332.354	2.53341	0.34749	7.2906	3.08578e-13	4.01639e-10
Bst2	ENSMUSG00000046718	677.468	1.60301	0.221166	7.24802	4.22914e-13	5.08115e-10
Dhx58	ENSMUSG00000017830	511.184	1.88799	0.264523	7.13735	9.51459e-13	1.06149e-09
Gbp3	ENSMUSG00000028268	570.603	3.08159	0.436381	7.0617	1.64476e-12	1.71264e-09
Apol9a	ENSMUSG00000057346	217.818	2.49151	0.355161	7.01515	2.29705e-12	2.24235e-09
Ifit3b	ENSMUSG00000062488	95.0933	3.63308	0.550312	6.60185	4.0606e-11	3.73074e-08
Ifi27	ENSMUSG00000064215	586.75	0.818748	0.128954	6.34912	2.16545e-10	1.87901e-07
Ifit3	ENSMUSG00000074896	407.226	3.29612	0.532293	6.19231	5.92874e-10	4.63005e-07
Nampt	ENSMUSG00000020572	1343.39	0.756408	0.122139	6.19299	5.90327e-10	4.63005e-07
Mx2	ENSMUSG00000023341	247.74	1.60089	0.26643	6.00868	1.87035e-09	1.39109e-06
Irgm2	ENSMUSG00000069874	319.031	1.63511	0.273931	5.96907	2.38609e-09	1.69402e-06
Lgals9	ENSMUSG00000001123	16041.1	0.423666	0.0718995	5.89247	3.80455e-09	2.58362e-06
Irf9	ENSMUSG00000002325	1165.02	0.961401	0.165284	5.81665	6.00376e-09	3.9072e-06
Irgm1	ENSMUSG00000046879	1420.08	1.11209	0.196292	5.66551	1.46588e-08	9.15826e-06
Oas3	ENSMUSG00000032661	608.362	3.27537	0.582122	5.6266	1.83793e-08	1.1041e-05
Parp9	ENSMUSG00000022906	1435.72	0.911658	0.162647	5.60513	2.08102e-08	1.20383e-05
Trim30d	ENSMUSG00000057596	454.194	1.40278	0.254231	5.51774	3.4338e-08	1.91545e-05
Stat1	ENSMUSG00000026104	560.998	0.925833	0.173938	5.32277	1.02201e-07	5.50439e-05
Ube2l6	ENSMUSG00000027078	633.896	1.17196	0.224546	5.21923	1.79672e-07	9.35434e-05
Gbp6	ENSMUSG00000104713	61.8022	1.9003	0.365535	5.19869	2.00697e-07	0.000101119
Oas1b	ENSMUSG00000029605	98.6128	1.33146	0.257547	5.16979	2.34361e-07	0.00011439
Nlrc5	ENSMUSG00000074151	118.744	2.25255	0.440792	5.11024	3.21753e-07	0.000152286
Ifit2	ENSMUSG00000045932	748.373	1.48312	0.294885	5.02947	4.91836e-07	0.000225941
Irf7	ENSMUSG00000025498	2845.4	1.38774	0.281955	4.92184	8.57335e-07	0.000382592
Lgals3bp	ENSMUSG00000033880	9119.48	0.409946	0.086628	4.73225	2.22044e-06	0.000963361
Ddx60	ENSMUSG00000037921	1826.46	2.54544	0.538973	4.72276	2.3267e-06	0.000982181
Sp100	ENSMUSG00000026222	141.715	2.62985	0.559461	4.7007	2.59277e-06	0.0010657
Trim12c	ENSMUSG00000057143	374.827	1.05597	0.225464	4.68357	2.81922e-06	0.00112906
Eif2ak2	ENSMUSG00000024079	1290.83	0.605186	0.133356	4.53812	5.67587e-06	0.00221629
Gm6548	ENSMUSG00000091549	431.134	0.504085	0.111509	4.52057	6.16722e-06	0.00234941
Ddx58	ENSMUSG00000040296	1004.16	0.84707	0.187771	4.51118	6.44669e-06	0.0023974
Ly6a	ENSMUSG00000075602	88.3641	1.0545	0.23496	4.48801	7.18909e-06	0.00261131
Rnf213	ENSMUSG00000070327	5899.11	1.20407	0.270509	4.45113	8.54189e-06	0.00303218
Ifi35	ENSMUSG00000010358	814.401	0.613765	0.1389	4.41876	9.92676e-06	0.00344547
Oas2	ENSMUSG00000032690	683.022	2.4546	0.565292	4.34218	1.41076e-05	0.00479013
Mitd1	ENSMUSG00000026088	446.051	0.560942	0.132641	4.22902	2.34712e-05	0.00779993
Herc6	ENSMUSG00000029798	180.88	2.22154	0.531217	4.18198	2.88978e-05	0.00921134
Trim34a	ENSMUSG00000056144	119.558	0.92468	0.221055	4.18303	2.87647e-05	0.00921134
Nmi	ENSMUSG00000026946	813.276	0.584358	0.14016	4.16922	3.05644e-05	0.0095477
Tap1	ENSMUSG00000037321	1211.67	0.781621	0.188602	4.14429	3.40861e-05	0.010439
Insig1	ENSMUSG00000045294	1652.77	0.467505	0.11328	4.12699	3.67541e-05	0.0110397
Hbb-bt	ENSMUSG00000073940	18.942	2.11057	0.521308	4.0486	5.15253e-05	0.0151844
Gm5431	ENSMUSG00000058163	103.007	2.32061	0.573946	4.04326	5.27134e-05	0.0152469
Rsad2	ENSMUSG00000020641	296.257	1.87467	0.477284	3.92779	8.57284e-05	0.0239106
Ifi47	ENSMUSG00000078920	661.534	0.841281	0.213981	3.93157	8.43942e-05	0.0239106
Nfkbia	ENSMUSG00000021025	1820.64	0.40024	0.103216	3.87768	0.000105456	0.0288968
Ifit1	ENSMUSG00000034459	761.593	1.69345	0.438856	3.85877	0.000113957	0.0306878
Slfn2	ENSMUSG00000072620	160.83	1.08883	0.282669	3.85196	0.000117176	0.03102
Mx1	ENSMUSG00000000386	327.966	1.98114	0.516967	3.83224	0.000126983	0.0324804
Trim12a	ENSMUSG00000066258	343.081	0.994533	0.259772	3.82849	0.000128932	0.0324804
Hmgcr	ENSMUSG00000021670	2279.51	0.510847	0.133174	3.83593	0.000125092	0.0324804
Trpv6	ENSMUSG00000029868	82.9866	-0.974545	0.255075	-3.82061	0.000133121	0.0330034
Epsti1	ENSMUSG00000022014	1074.89	0.405479	0.107771	3.76242	0.000168278	0.0410677
Cmpk2	ENSMUSG00000020638	787.287	1.06373	0.283709	3.74938	0.000177272	0.042597
Parp14	ENSMUSG00000034422	1389.09	0.9303	0.250054	3.72039	0.000198916	0.0463711
Hsh2d	ENSMUSG00000062007	386.113	0.518559	0.139318	3.72213	0.000197549	0.0463711
Samd9l	ENSMUSG00000047735	1692.94	0.702697	0.191787	3.66395	0.000248359	0.0570459
Zbp1	ENSMUSG00000027514	588.988	1.71593	0.470882	3.64408	0.000268355	0.0607454
Gbp2	ENSMUSG00000028270	129.186	2.1618	0.597469	3.61827	0.000296578	0.064524
Gbp9	ENSMUSG00000029298	60.8968	1.86973	0.516736	3.61835	0.000296484	0.064524
Msmo1	ENSMUSG00000031604	1176.42	0.781972	0.216162	3.61752	0.000297441	0.064524
Dtx3l	ENSMUSG00000049502	1121.09	0.524321	0.145711	3.59837	0.000320218	0.0666866
Sc5d	ENSMUSG00000032018	1126.87	0.358053	0.0994822	3.59917	0.000319233	0.0666866
Slc30a10	ENSMUSG00000026614	1278.32	-0.579089	0.160726	-3.60295	0.000314632	0.0666866
Ifit1bl1	ENSMUSG00000079339	791.207	1.59486	0.44507	3.58338	0.000339171	0.0697041
Pdp1	ENSMUSG00000049225	222.922	0.416257	0.116594	3.57014	0.000356796	0.0723741
Ifi27l2b	ENSMUSG00000021208	6032.1	0.614629	0.173083	3.55107	0.000383667	0.0768268
Olfr56	ENSMUSG00000040328	49.7833	1.19983	0.344728	3.48051	0.000500452	0.0989437

### Sheet: nIFNL_vs_nPBS
Gene symbol	Ensembl Gene	baseMean	log2FoldChange	lfcSE	stat	pvalue	padj
Ifi44	ENSMUSG00000028037	394.8	6.30988	0.324441	19.4484	3.00489e-84	5.71411e-80
Trim30a	ENSMUSG00000030921	444.276	5.56012	0.291828	19.0528	6.23137e-81	5.92479e-77
Bst2	ENSMUSG00000046718	677.468	4.05185	0.218053	18.5819	4.50035e-77	2.85262e-73
Isg15	ENSMUSG00000035692	917.435	5.81728	0.325971	17.846	3.10393e-71	1.47561e-67
Igtp	ENSMUSG00000078853	556.119	4.14759	0.250691	16.5446	1.75065e-61	6.65808e-58
Rtp4	ENSMUSG00000033355	529.778	3.70687	0.232698	15.93	3.92352e-57	1.2435e-53
Oas1a	ENSMUSG00000052776	1063.99	3.37288	0.218253	15.454	7.08804e-54	1.92552e-50
Oasl2	ENSMUSG00000029561	3115.34	4.2801	0.280128	15.2791	1.05377e-52	2.5048e-49
Mx2	ENSMUSG00000023341	247.74	3.89012	0.260116	14.9553	1.43853e-50	3.03946e-47
Xaf1	ENSMUSG00000040483	438.131	3.36649	0.227601	14.7912	1.67013e-49	3.17592e-46
Oas1g	ENSMUSG00000066861	366.11	3.64324	0.24852	14.6598	1.16671e-48	2.01692e-45
Dhx58	ENSMUSG00000017830	511.184	3.62996	0.262539	13.8264	1.76665e-43	2.79955e-40
Lgals9	ENSMUSG00000001123	16041.1	0.987487	0.0718314	13.7473	5.28824e-43	7.73547e-40
Nlrc5	ENSMUSG00000074151	118.744	5.77104	0.421855	13.6801	1.3342e-42	1.81222e-39
Lgals3bp	ENSMUSG00000033880	9119.48	1.16988	0.0864884	13.5265	1.09112e-41	1.38325e-38
Gm12250	ENSMUSG00000082292	129.61	5.11373	0.383275	13.3422	1.31567e-40	1.56367e-37
Parp9	ENSMUSG00000022906	1435.72	2.15848	0.161859	13.3355	1.43799e-40	1.60852e-37
Gbp3	ENSMUSG00000028268	570.603	5.76261	0.434239	13.2706	3.42795e-40	3.62144e-37
Nampt	ENSMUSG00000020572	1343.39	1.61003	0.121407	13.2615	3.87201e-40	3.87527e-37
Apol9b	ENSMUSG00000068246	120.109	5.30425	0.40288	13.1658	1.38029e-39	1.24988e-36
Ly6e	ENSMUSG00000022587	3284.27	1.93258	0.146785	13.1661	1.37608e-39	1.24988e-36
Tap1	ENSMUSG00000037321	1211.67	2.38448	0.187482	12.7184	4.67217e-37	4.03845e-34
Usp18	ENSMUSG00000030107	332.354	4.30331	0.345163	12.4675	1.12329e-35	9.28716e-33
Irgm2	ENSMUSG00000069874	319.031	3.29691	0.271022	12.1648	4.78876e-34	3.79429e-31
Stat1	ENSMUSG00000026104	560.998	2.08839	0.172203	12.1274	7.55714e-34	5.74826e-31
Epsti1	ENSMUSG00000022014	1074.89	1.29219	0.106634	12.118	8.4801e-34	6.20222e-31
Psmb9	ENSMUSG00000096727	706.923	1.36258	0.113449	12.0105	3.1287e-33	2.20353e-30
Apol9a	ENSMUSG00000057346	217.818	4.22184	0.351794	12.0009	3.514e-33	2.38651e-30
Ifit2	ENSMUSG00000045932	748.373	3.51122	0.293336	11.97	5.10537e-33	3.34771e-30
Eif2ak2	ENSMUSG00000024079	1290.83	1.58332	0.132525	11.9474	6.70229e-33	4.24836e-30
Oas1b	ENSMUSG00000029605	98.6128	2.9079	0.247971	11.7268	9.2937e-32	5.70094e-29
Ly6a	ENSMUSG00000075602	88.3641	2.58917	0.223353	11.5923	4.50949e-31	2.67977e-28
Ube2l6	ENSMUSG00000027078	633.896	2.54514	0.22312	11.4071	3.85543e-30	2.22166e-27
Irgm1	ENSMUSG00000046879	1420.08	2.22874	0.195725	11.3871	4.84629e-30	2.7105e-27
Rnf213	ENSMUSG00000070327	5899.11	3.04514	0.270321	11.2649	1.95589e-29	1.06266e-26
Mx1	ENSMUSG00000000386	327.966	5.71745	0.510228	11.2057	3.82426e-29	2.02006e-26
Trim30d	ENSMUSG00000057596	454.194	2.80749	0.25245	11.1209	9.92133e-29	5.09903e-26
Ifit1bl1	ENSMUSG00000079339	791.207	4.89193	0.442671	11.0509	2.16952e-28	1.08568e-25
Ifi47	ENSMUSG00000078920	661.534	2.32452	0.212354	10.9464	6.91276e-28	3.37059e-25
Gm6548	ENSMUSG00000091549	431.134	1.19702	0.109461	10.9356	7.78575e-28	3.70134e-25
Muc3	ENSMUSG00000037390	916.388	2.16916	0.198727	10.9153	9.73902e-28	4.51701e-25
Ifi35	ENSMUSG00000010358	814.401	1.49884	0.137771	10.8791	1.44914e-27	6.56114e-25
Ifit3b	ENSMUSG00000062488	95.0933	5.9011	0.542826	10.8711	1.5831e-27	7.001e-25
Olfr56	ENSMUSG00000040328	49.7833	3.43207	0.320517	10.7079	9.34376e-27	4.0382e-24
Mlkl	ENSMUSG00000012519	239.207	1.85681	0.17813	10.4239	1.92867e-25	8.15015e-23
Gbp6	ENSMUSG00000104713	61.8022	3.67511	0.353203	10.4051	2.35022e-25	9.71561e-23
Ifitm3	ENSMUSG00000025492	364.412	2.50057	0.247441	10.1057	5.20988e-24	2.1079e-21
Slfn2	ENSMUSG00000072620	160.83	2.7708	0.276767	10.0113	1.35904e-23	5.38407e-21
Ifit3	ENSMUSG00000074896	407.226	5.3069	0.530812	9.9977	1.5598e-23	6.0533e-21
Gbp2	ENSMUSG00000028270	129.186	5.6979	0.584563	9.74729	1.89462e-22	7.20562e-20
Cmpk2	ENSMUSG00000020638	787.287	2.75308	0.282508	9.74517	1.93456e-22	7.21327e-20
Ogfr	ENSMUSG00000049401	1820.6	1.34207	0.138086	9.7191	2.49974e-22	9.14134e-20
Pnpt1	ENSMUSG00000020464	1309.35	0.956481	0.0986687	9.69386	3.20193e-22	1.14883e-19
Nmi	ENSMUSG00000026946	813.276	1.34659	0.139211	9.67295	3.92893e-22	1.38357e-19
Irf7	ENSMUSG00000025498	2845.4	2.71907	0.281716	9.65184	4.82828e-22	1.66936e-19
Trim34a	ENSMUSG00000056144	119.558	2.04436	0.214885	9.51375	1.8391e-21	6.24506e-19
Clca3a1	ENSMUSG00000056025	254.066	1.81489	0.192147	9.44534	3.54248e-21	1.18182e-18
Ddx58	ENSMUSG00000040296	1004.16	1.76501	0.187086	9.43421	3.93964e-21	1.29166e-18
Dtx3l	ENSMUSG00000049502	1121.09	1.34083	0.14499	9.24779	2.29181e-20	7.3866e-18
Irf9	ENSMUSG00000002325	1165.02	1.50899	0.164919	9.14987	5.70012e-20	1.80656e-17
Oas3	ENSMUSG00000032661	608.362	5.28379	0.581217	9.0909	9.82251e-20	3.06205e-17
Phf11d	ENSMUSG00000068245	29.8179	3.46721	0.385274	8.99934	2.27073e-19	6.96456e-17
Trim12c	ENSMUSG00000057143	374.827	1.97976	0.223956	8.83996	9.57499e-19	2.89013e-16
Rsad2	ENSMUSG00000020641	296.257	4.1817	0.474348	8.81568	1.18961e-18	3.53463e-16
Psmb8	ENSMUSG00000024338	650.102	1.30632	0.148948	8.77032	1.78153e-18	5.21193e-16
Parp11	ENSMUSG00000037997	335.172	1.01513	0.116052	8.74713	2.18846e-18	6.30542e-16
Parp14	ENSMUSG00000034422	1389.09	2.17608	0.249527	8.72082	2.76203e-18	7.83921e-16
Sp100	ENSMUSG00000026222	141.715	4.71632	0.555107	8.49623	1.95852e-17	5.47695e-15
Mitd1	ENSMUSG00000026088	446.051	1.10683	0.131387	8.42419	3.6325e-17	1.0011e-14
Shisa5	ENSMUSG00000025647	2019.59	1.1822	0.142683	8.28548	1.17633e-16	3.19558e-14
Tgtp2	ENSMUSG00000078921	24.006	5.19109	0.627179	8.27688	1.26449e-16	3.38669e-14
Hsh2d	ENSMUSG00000062007	386.113	1.11557	0.137779	8.09682	5.64137e-16	1.48995e-13
AW011738	ENSMUSG00000078349	21.4194	4.56864	0.571634	7.99224	1.32506e-15	3.45169e-13
Slfn5	ENSMUSG00000054404	66.0194	7.05723	0.89516	7.88377	3.17658e-15	8.16295e-13
Adar	ENSMUSG00000027951	1592.97	1.38296	0.182131	7.59322	3.12062e-14	7.91222e-12
Herc6	ENSMUSG00000029798	180.88	3.97681	0.528431	7.52569	5.24439e-14	1.3122e-11
Trim12a	ENSMUSG00000066258	343.081	1.94008	0.258294	7.51111	5.86299e-14	1.44793e-11
Hap1	ENSMUSG00000006930	387.596	1.40674	0.189305	7.43111	1.07689e-13	2.62541e-11
Ddx60	ENSMUSG00000037921	1826.46	3.95143	0.538775	7.33411	2.23207e-13	5.37279e-11
Pml	ENSMUSG00000036986	1122.74	1.12214	0.158756	7.06838	1.56758e-12	3.72614e-10
Gm6545	ENSMUSG00000111118	18.6772	5.2863	0.753258	7.01792	2.25202e-12	5.28697e-10
Tnfsf10	ENSMUSG00000039304	590.801	0.973565	0.139014	7.00338	2.49866e-12	5.79444e-10
Ifih1	ENSMUSG00000026896	1286.6	1.61806	0.232465	6.96046	3.39154e-12	7.77031e-10
Trafd1	ENSMUSG00000042726	1762.14	1.27272	0.183039	6.95329	3.56853e-12	8.07847e-10
Gm12185	ENSMUSG00000048852	18.7872	4.27286	0.618087	6.91305	4.74359e-12	1.06123e-09
Daxx	ENSMUSG00000002307	825.464	0.931716	0.135933	6.85421	7.17087e-12	1.5856e-09
Ifi204	ENSMUSG00000073489	14.9989	7.85795	1.15205	6.82087	9.04888e-12	1.97786e-09
Mpeg1	ENSMUSG00000046805	23.3478	3.20242	0.470589	6.80512	1.00966e-11	2.18179e-09
Samd9l	ENSMUSG00000047735	1692.94	1.2908	0.191544	6.73895	1.5954e-11	3.40878e-09
Iigp1	ENSMUSG00000054072	93.0189	7.03462	1.04914	6.70514	2.0122e-11	4.25156e-09
Gbp9	ENSMUSG00000029298	60.8968	3.41145	0.50951	6.69555	2.14857e-11	4.4898e-09
Ifit1	ENSMUSG00000034459	761.593	2.91662	0.43835	6.65363	2.85953e-11	5.91052e-09
Gm5431	ENSMUSG00000058163	103.007	3.74908	0.570548	6.57102	4.9973e-11	1.02181e-08
Gbp7	ENSMUSG00000040253	269.908	2.00736	0.307057	6.53741	6.25952e-11	1.26629e-08
Zcchc2	ENSMUSG00000038866	785.562	0.947386	0.145213	6.52412	6.84e-11	1.36915e-08
Oas2	ENSMUSG00000032690	683.022	3.64194	0.564885	6.44723	1.13913e-10	2.25642e-08
Shfl	ENSMUSG00000038884	296.407	0.918061	0.14299	6.42048	1.35846e-10	2.66314e-08
Mndal	ENSMUSG00000090272	8.97149	7.03735	1.10907	6.34525	2.22061e-10	4.30889e-08
Sp110	ENSMUSG00000070034	22.4444	3.93198	0.620495	6.33684	2.34531e-10	4.50489e-08
Plscr2	ENSMUSG00000032372	16.8637	5.25032	0.831719	6.31262	2.7435e-10	5.21705e-08
Slfn4	ENSMUSG00000000204	583.395	2.91032	0.46349	6.27914	3.40447e-10	6.40983e-08
Slfn9	ENSMUSG00000069793	2223.03	1.03568	0.16548	6.2586	3.88446e-10	7.24185e-08
Gm20559	ENSMUSG00000106734	413.426	1.0655	0.171596	6.20933	5.32094e-10	9.8236e-08
Ppa1	ENSMUSG00000020089	2489.83	0.531104	0.0857356	6.19468	5.84051e-10	1.06792e-07
Znfx1	ENSMUSG00000039501	1167.65	1.58536	0.258535	6.13211	8.67236e-10	1.57061e-07
Zc3hav1	ENSMUSG00000029826	2365.31	0.752337	0.123798	6.07716	1.22332e-09	2.1946e-07
Aida	ENSMUSG00000042901	488.564	0.863641	0.142291	6.06954	1.28274e-09	2.27968e-07
Ifi203	ENSMUSG00000039997	7.36626	6.78773	1.12848	6.01494	1.79957e-09	3.16857e-07
Ascc3	ENSMUSG00000038774	1187.24	0.844771	0.143033	5.90612	3.50254e-09	6.11048e-07
H2-Q6	ENSMUSG00000073409	51.6952	1.42042	0.241141	5.89043	3.85186e-09	6.65882e-07
Stat2	ENSMUSG00000040033	1112.79	1.77747	0.307504	5.78033	7.45524e-09	1.2772e-06
H2-T22	ENSMUSG00000056116	718.264	1.19786	0.208415	5.74749	9.05798e-09	1.53792e-06
Ddx24	ENSMUSG00000041645	1883.38	0.578348	0.101592	5.69287	1.24924e-08	2.10226e-06
Zbp1	ENSMUSG00000027514	588.988	2.67208	0.47043	5.68008	1.34628e-08	2.24569e-06
Phf11b	ENSMUSG00000091649	7.95841	6.86534	1.21062	5.67092	1.42032e-08	2.34859e-06
Fbxw17	ENSMUSG00000037816	289.82	0.937773	0.167913	5.58487	2.33871e-08	3.83388e-06
Slc26a11	ENSMUSG00000039908	125.007	-0.817741	0.146704	-5.5741	2.48811e-08	4.04393e-06
BC023105	ENSMUSG00000063388	6.50066	6.64336	1.19348	5.5664	2.60058e-08	4.19091e-06
Creld2	ENSMUSG00000023272	917.028	0.636291	0.11436	5.56393	2.63764e-08	4.2149e-06
B2m	ENSMUSG00000060802	6914.06	0.807515	0.145681	5.54302	2.97295e-08	4.71114e-06
Agrn	ENSMUSG00000041936	2689.54	1.2302	0.222386	5.53181	3.1695e-08	4.98109e-06
Il18bp	ENSMUSG00000070427	86.7979	1.16206	0.211212	5.50184	3.75856e-08	5.82451e-06
H2-Q4	ENSMUSG00000035929	942.477	0.9725	0.176773	5.50142	3.76743e-08	5.82451e-06
Gm26797	ENSMUSG00000097572	29.2484	2.22189	0.405764	5.47581	4.35522e-08	6.67894e-06
Parp12	ENSMUSG00000038507	1635.22	2.10726	0.388886	5.41871	6.00317e-08	9.1325e-06
Traf5	ENSMUSG00000026637	194.979	0.71467	0.131951	5.41616	6.0892e-08	9.18986e-06
Ido1	ENSMUSG00000031551	12.2405	4.19966	0.777023	5.40481	6.48772e-08	9.71421e-06
Rbm43	ENSMUSG00000036249	187.256	0.744424	0.140094	5.31375	1.07395e-07	1.59548e-05
Sfxn2	ENSMUSG00000025036	418.816	0.679244	0.128716	5.27709	1.31249e-07	1.93476e-05
Csf1	ENSMUSG00000014599	11.1789	2.67404	0.50715	5.27269	1.34439e-07	1.96654e-05
Oasl1	ENSMUSG00000041827	1001.66	2.53664	0.482829	5.2537	1.49074e-07	2.16396e-05
Tap2	ENSMUSG00000024339	355.17	1.067	0.204146	5.22664	1.72621e-07	2.48679e-05
Ifi27l2b	ENSMUSG00000021208	6032.1	0.889147	0.173053	5.13801	2.77658e-07	3.96988e-05
H2-T24	ENSMUSG00000053835	141.277	2.81008	0.552298	5.08797	3.61921e-07	5.13603e-05
Sqle	ENSMUSG00000022351	1347.91	0.850277	0.16789	5.06449	4.09503e-07	5.75624e-05
Slc25a22	ENSMUSG00000019082	918.357	0.848347	0.167542	5.06348	4.11679e-07	5.75624e-05
Gbp4	ENSMUSG00000079363	12.8859	3.19592	0.640309	4.99122	6.00004e-07	8.32823e-05
Tgtp1	ENSMUSG00000078922	8.72254	5.59238	1.12545	4.969	6.72983e-07	9.27351e-05
Zfp672	ENSMUSG00000049755	468.977	0.454425	0.0934184	4.86441	1.14801e-06	0.000157055
Xdh	ENSMUSG00000024066	1809.74	1.45028	0.302478	4.79466	1.62949e-06	0.000221331
Tor1aip2	ENSMUSG00000050565	3736.1	0.577289	0.120569	4.78803	1.6843e-06	0.000225554
Cnp	ENSMUSG00000006782	438.314	0.546764	0.114193	4.78807	1.6839e-06	0.000225554
Sdf2l1	ENSMUSG00000022769	536.245	0.5255	0.110185	4.76925	1.84917e-06	0.0002459
G3bp2	ENSMUSG00000029405	1634.57	0.503511	0.105799	4.75913	1.94427e-06	0.000256752
Tapbp	ENSMUSG00000024308	2081.58	0.914083	0.192589	4.74628	2.07188e-06	0.000271716
Insig1	ENSMUSG00000045294	1652.77	0.536952	0.113284	4.73986	2.13861e-06	0.000278547
H2-D1	ENSMUSG00000073411	5165.51	0.777727	0.164196	4.73659	2.17341e-06	0.000281153
Ifi27	ENSMUSG00000064215	586.75	0.610293	0.129541	4.71119	2.4627e-06	0.000316423
Fmo5	ENSMUSG00000028088	708.555	-0.940704	0.200492	-4.69198	2.70569e-06	0.000345311
Parp10	ENSMUSG00000063268	889.031	0.920264	0.197097	4.66909	3.02535e-06	0.000383533
Ifi27l2a	ENSMUSG00000079017	9.5334	3.13786	0.672396	4.66668	3.061e-06	0.000385483
Hmgcr	ENSMUSG00000021670	2279.51	0.616236	0.133158	4.62786	3.6947e-06	0.000462226
Setdb2	ENSMUSG00000071350	239.039	0.739187	0.159821	4.6251	3.74424e-06	0.000465362
H2-T23	ENSMUSG00000067212	2310.46	1.27114	0.275097	4.62068	3.82486e-06	0.000472295
Trim6	ENSMUSG00000072244	34.2144	1.59255	0.344849	4.6181	3.87271e-06	0.000475119
Mvd	ENSMUSG00000006517	433.278	0.551485	0.120062	4.59335	4.36187e-06	0.000531701
Morc3	ENSMUSG00000039456	1240.31	0.339402	0.0739996	4.58654	4.50654e-06	0.000545836
Sass6	ENSMUSG00000027959	203.11	0.75836	0.165953	4.56973	4.88351e-06	0.000587752
Tdrd7	ENSMUSG00000035517	1243.13	0.875434	0.19196	4.56049	5.1034e-06	0.000610354
Ehd4	ENSMUSG00000027293	873.63	0.924488	0.20321	4.54943	5.37918e-06	0.000639316
Gca	ENSMUSG00000026893	353.651	0.518044	0.115804	4.47344	7.69706e-06	0.000909114
Fgf15	ENSMUSG00000031073	647.162	-0.9161	0.205574	-4.4563	8.33877e-06	0.000978827
Uba7	ENSMUSG00000032596	1277.77	1.3341	0.300747	4.43597	9.16595e-06	0.00106932
Emp2	ENSMUSG00000022505	39.5593	1.20766	0.27268	4.42887	9.47289e-06	0.00109839
Rnf114	ENSMUSG00000006418	1440.27	0.430568	0.0974975	4.4162	1.00451e-05	0.00115769
Cyp51	ENSMUSG00000001467	1587.33	0.593873	0.135254	4.39081	1.1293e-05	0.00129366
Cd47	ENSMUSG00000055447	1397.69	0.51057	0.116549	4.38075	1.18274e-05	0.00134676
Atp10a	ENSMUSG00000025324	7.66337	2.58369	0.59225	4.36249	1.2859e-05	0.00145552
H2-Q7	ENSMUSG00000060550	39.1181	1.24524	0.28652	4.34608	1.38595e-05	0.00155948
Hsd3b3	ENSMUSG00000062410	245.913	-0.67229	0.154818	-4.34247	1.4089e-05	0.00157598
Gm3054	ENSMUSG00000079174	11.468	2.56161	0.591512	4.33062	1.48692e-05	0.00165352
Slfn10-ps	ENSMUSG00000072621	25.8605	1.47877	0.343094	4.31009	1.63186e-05	0.00180416
Pcgf5	ENSMUSG00000024805	604.581	0.4652	0.107999	4.30747	1.65135e-05	0.00181514
Tor1aip1	ENSMUSG00000026466	621.625	0.603415	0.140195	4.30412	1.67649e-05	0.0018322
Lss	ENSMUSG00000033105	697.364	0.646017	0.150341	4.29701	1.7312e-05	0.00188117
S100b	ENSMUSG00000033208	99.815	-1.18845	0.276748	-4.29435	1.75208e-05	0.00189305
9930111J21Rik2	ENSMUSG00000069892	3.03516	5.54281	1.29913	4.26656	1.98514e-05	0.00213274
Tmem184b	ENSMUSG00000009035	788.112	0.962783	0.225895	4.26209	2.02527e-05	0.00215316
Pcsk9	ENSMUSG00000044254	1061.79	0.864897	0.202936	4.26192	2.0268e-05	0.00215316
Tor3a	ENSMUSG00000060519	410.937	1.28127	0.30116	4.25444	2.09572e-05	0.00221402
Dio1	ENSMUSG00000034785	316.327	-0.851603	0.202982	-4.19545	2.72331e-05	0.00286113
Slc43a3	ENSMUSG00000027074	69.4351	1.09119	0.260293	4.19214	2.76337e-05	0.00288727
Helz2	ENSMUSG00000027580	3322.29	1.24408	0.297086	4.1876	2.81919e-05	0.00292949
Lypd8	ENSMUSG00000013643	86811.9	0.795389	0.190553	4.17411	2.99156e-05	0.00309171
9330175E14Rik	ENSMUSG00000097194	5.47591	4.69593	1.12625	4.16955	3.05207e-05	0.00313359
Mocos	ENSMUSG00000039616	149.026	0.9908	0.237683	4.16858	3.06504e-05	0.00313359
Ifi213	ENSMUSG00000073491	2.88747	5.27065	1.2649	4.16686	3.08824e-05	0.00314043
Trim25	ENSMUSG00000000275	3298.29	0.701461	0.168877	4.15368	3.27164e-05	0.00329172
Isoc1	ENSMUSG00000024601	1400.35	0.406959	0.0979603	4.15432	3.26255e-05	0.00329172
Psmb10	ENSMUSG00000031897	2533.78	0.455801	0.109912	4.14694	3.36944e-05	0.00337227
Gm15133	ENSMUSG00000087175	14.5548	2.32045	0.563691	4.11652	3.84633e-05	0.00382942
Oas1h	ENSMUSG00000001168	5.59876	3.28821	0.799944	4.11055	3.94715e-05	0.00390932
Galc	ENSMUSG00000021003	202.564	-0.514944	0.125457	-4.10454	4.0512e-05	0.00399159
Lrp8	ENSMUSG00000028613	128.056	0.861266	0.210914	4.0835	4.43621e-05	0.0043484
Naprt	ENSMUSG00000022574	1256.11	-0.56321	0.138352	-4.07084	4.68444e-05	0.00456817
Ptk2	ENSMUSG00000022607	1344.33	0.346441	0.0851881	4.06677	4.76688e-05	0.00462484
Pdcd4	ENSMUSG00000024975	3740.75	-0.354474	0.0874113	-4.05524	5.00823e-05	0.00483434
Pbld2	ENSMUSG00000020072	692.911	-0.543931	0.134306	-4.04993	5.12339e-05	0.00492052
B4galt5	ENSMUSG00000017929	781.823	0.742463	0.183842	4.03859	5.3774e-05	0.00513853
Map2k1	ENSMUSG00000004936	1403.18	0.54055	0.134011	4.03361	5.4926e-05	0.00522236
Erap1	ENSMUSG00000021583	2896.83	0.42799	0.106282	4.02692	5.65132e-05	0.00532008
Fgf1	ENSMUSG00000036585	97.1338	-0.67457	0.167479	-4.0278	5.63021e-05	0.00532008
Gm4951	ENSMUSG00000073555	2.5841	5.34234	1.32799	4.02289	5.74893e-05	0.0053853
Tlr3	ENSMUSG00000031639	258.3	0.819779	0.204886	4.00115	6.30343e-05	0.00587579
Fam189a2	ENSMUSG00000071604	175.193	-0.671158	0.168157	-3.99126	6.57229e-05	0.00609652
Fbxl21	ENSMUSG00000035509	83.2034	-0.777889	0.195477	-3.97945	6.90751e-05	0.00637637
Fdps	ENSMUSG00000059743	63.2822	0.778213	0.195872	3.97308	7.09502e-05	0.00651782
Oas1c	ENSMUSG00000001166	60.0563	0.970606	0.244768	3.96541	7.3269e-05	0.00669847
Isg20	ENSMUSG00000039236	117.418	0.879921	0.222132	3.96126	7.45546e-05	0.0067834
Manf	ENSMUSG00000032575	1839.82	0.53765	0.135807	3.95894	7.52832e-05	0.00681707
Mthfd2	ENSMUSG00000005667	688.981	0.430276	0.108946	3.94946	7.83286e-05	0.00705922
Lmo2	ENSMUSG00000032698	10.4279	2.20581	0.560787	3.93343	8.37433e-05	0.00751162
Cpsf2	ENSMUSG00000041781	1135.81	0.454985	0.116169	3.91658	8.98126e-05	0.0080182
Hsph1	ENSMUSG00000029657	1273	0.548269	0.140932	3.8903	0.00010012	0.00889669
Cgas	ENSMUSG00000032344	256.262	0.82216	0.213554	3.84989	0.000118169	0.0104517
Pdk2	ENSMUSG00000038967	868.569	-0.402455	0.104586	-3.84806	0.000119055	0.0104812
Apol10b	ENSMUSG00000050014	3.82931	5.00674	1.30299	3.84249	0.000121794	0.010673
Pdgfa	ENSMUSG00000025856	1494	-0.41271	0.107574	-3.83653	0.000124783	0.0108847
Stk39	ENSMUSG00000027030	510.823	0.550818	0.144062	3.82348	0.000131583	0.0114255
Hspa5	ENSMUSG00000026864	18440.8	0.434753	0.113761	3.82163	0.000132572	0.0114591
Abcc6	ENSMUSG00000030834	710.596	-0.745006	0.19686	-3.78444	0.000154052	0.0132555
Cyp2j9	ENSMUSG00000015224	262.418	-0.582085	0.15427	-3.77316	0.00016119	0.0138072
Yars	ENSMUSG00000028811	1387.27	0.368942	0.0980096	3.76435	0.000166985	0.0142394
Ddhd2	ENSMUSG00000061313	946.287	-0.401252	0.107041	-3.74858	0.000177842	0.0150975
Usp25	ENSMUSG00000022867	1142.1	0.584788	0.156069	3.74698	0.000178978	0.0151264
Hmgcs1	ENSMUSG00000093930	3130.78	0.545529	0.146212	3.73109	0.000190652	0.0160418
Lap3	ENSMUSG00000039682	2336.56	0.348818	0.0936144	3.72611	0.000194457	0.0162676
Tmem144	ENSMUSG00000027956	175.87	-0.603547	0.162011	-3.72535	0.000195047	0.0162676
Slc25a45	ENSMUSG00000024818	26.6505	-1.51476	0.406746	-3.72408	0.000196026	0.0162779
Ttc38	ENSMUSG00000035944	543.761	-0.422821	0.113689	-3.71909	0.00019994	0.0165258
Gnpda1	ENSMUSG00000052102	504.623	-0.533909	0.143598	-3.71807	0.00020075	0.0165258
Casp3	ENSMUSG00000031628	1086.44	0.393785	0.105948	3.71678	0.000201779	0.0165389
Gm13822	ENSMUSG00000087477	11.4481	2.09893	0.566793	3.70316	0.000212931	0.0173781
Rdh7	ENSMUSG00000040134	177.107	-0.781164	0.21104	-3.7015	0.000214333	0.0174177
Alox15	ENSMUSG00000018924	17.4942	1.42337	0.38466	3.70033	0.000215318	0.0174233
Pdp1	ENSMUSG00000049225	222.922	0.431724	0.116967	3.691	0.000223374	0.0179334
Acad11	ENSMUSG00000090150	831.548	-0.596909	0.161727	-3.69085	0.000223508	0.0179334
Ccrl2	ENSMUSG00000043953	27.1882	1.12476	0.30529	3.68422	0.000229404	0.0183292
43529	ENSMUSG00000023307	730.208	0.320476	0.0870209	3.68274	0.000230738	0.0183587
Plac8	ENSMUSG00000029322	18991	0.528515	0.143774	3.67602	0.000236902	0.0186927
Chmp4b	ENSMUSG00000038467	3238.2	0.527874	0.143564	3.67692	0.000236071	0.0186927
Gbp10	ENSMUSG00000105096	1.98925	4.9563	1.35125	3.66794	0.000244515	0.0192136
Ctss	ENSMUSG00000038642	886.614	0.492768	0.134758	3.6567	0.000255487	0.0199932
Gm16464	ENSMUSG00000082154	8.45019	2.42605	0.664719	3.64974	0.000262507	0.0204583
Ncoa7	ENSMUSG00000039697	692.456	0.696929	0.191445	3.64036	0.000272261	0.0211319
Rmnd5a	ENSMUSG00000002222	2661.92	-0.340538	0.0937317	-3.63311	0.000280025	0.0216461
Pbld1	ENSMUSG00000112129	227.939	-0.959645	0.264599	-3.62679	0.000286962	0.0220926
Dnajc28	ENSMUSG00000039763	55.5379	-0.854068	0.235726	-3.62314	0.000291053	0.0223172
Tent5a	ENSMUSG00000032265	1354.93	0.704687	0.194683	3.61966	0.000294988	0.0223193
Dnajb11	ENSMUSG00000004460	1927.96	0.419644	0.115948	3.61924	0.000295472	0.0223193
4833420G17Rik	ENSMUSG00000062822	871.274	-0.306089	0.084579	-3.61897	0.000295776	0.0223193
Dqx1	ENSMUSG00000009145	1316.82	-0.466178	0.128785	-3.6198	0.000294825	0.0223193
Cmtr1	ENSMUSG00000024019	45.8651	0.846953	0.234379	3.61361	0.000301966	0.0226964
Hsp90b1	ENSMUSG00000020048	9528.07	0.342125	0.0949668	3.60258	0.000315076	0.023496
Spns3	ENSMUSG00000020798	40.0063	-1.02521	0.284557	-3.60281	0.0003148	0.023496
Duox2	ENSMUSG00000068452	167.343	0.582558	0.162019	3.59562	0.000323619	0.0240389
Dab2	ENSMUSG00000022150	293.006	-1.00378	0.279623	-3.58975	0.000330989	0.0244906
Tapbpl	ENSMUSG00000038213	723.533	0.593038	0.16554	3.58245	0.000340383	0.0250881
Cyp3a11	ENSMUSG00000056035	12.3372	-1.80032	0.504787	-3.5665	0.000361778	0.0265621
Rnf31	ENSMUSG00000047098	731.846	0.758076	0.212971	3.55952	0.000371531	0.0270691
Adh1	ENSMUSG00000074207	1482.91	-0.593407	0.166693	-3.55987	0.000371038	0.0270691
Phf11c	ENSMUSG00000091144	58.5857	0.949634	0.267443	3.55079	0.00038407	0.0277057
Agmo	ENSMUSG00000050103	454.958	-0.496707	0.139867	-3.55128	0.000383365	0.0277057
Pgap1	ENSMUSG00000073678	650.539	-0.515229	0.145118	-3.5504	0.00038464	0.0277057
Tut4	ENSMUSG00000034610	908.563	0.58863	0.16606	3.5447	0.000393067	0.0281311
Dhrs3	ENSMUSG00000066026	734.006	-0.373147	0.105278	-3.5444	0.000393504	0.0281311
Tspyl3	ENSMUSG00000074671	30.6813	-1.04446	0.295426	-3.53544	0.000407093	0.0289936
Abtb1	ENSMUSG00000030083	479.504	-0.465201	0.132226	-3.51822	0.000434455	0.0308268
Casp7	ENSMUSG00000025076	2098.49	0.236503	0.0672851	3.51495	0.000439843	0.0310932
Gm45418	ENSMUSG00000109729	2.54847	4.49185	1.27888	3.51233	0.000444203	0.0312487
Pm20d1	ENSMUSG00000042251	155.351	-0.697728	0.198689	-3.51165	0.000445331	0.0312487
Ankfy1	ENSMUSG00000020790	2110.76	0.481761	0.137414	3.50592	0.000455038	0.031696
Cox18	ENSMUSG00000035505	206.321	0.457601	0.130495	3.50666	0.000453775	0.031696
Sigmar1	ENSMUSG00000036078	1664.85	0.386316	0.11042	3.49861	0.000467687	0.0324581
Pfkm	ENSMUSG00000033065	562.278	-0.349202	0.100058	-3.49	0.00048302	0.0334004
9530082P21Rik	ENSMUSG00000097006	76.3392	0.978111	0.280452	3.48763	0.000487329	0.0335763
Apol7a	ENSMUSG00000010601	270.178	1.85777	0.5342	3.47766	0.000505804	0.0347233
Kat2a	ENSMUSG00000020918	1255.54	0.437254	0.125907	3.47284	0.000514991	0.0352269
Rdh11	ENSMUSG00000066441	638.997	0.305935	0.0883417	3.46309	0.000534013	0.0363971
Msmo1	ENSMUSG00000031604	1176.42	0.744771	0.216231	3.44434	0.000572465	0.0388786
Psme2	ENSMUSG00000079197	3249.59	0.398455	0.116084	3.43248	0.000598079	0.04033
Ccl24	ENSMUSG00000004814	21.7459	-1.16937	0.340635	-3.43291	0.000597136	0.04033
Calcoco1	ENSMUSG00000023055	297.621	-0.545971	0.159215	-3.42914	0.000605492	0.0406856
Fdft1	ENSMUSG00000021273	1035.78	0.493543	0.144143	3.42397	0.000617127	0.0413215
Acpp	ENSMUSG00000032561	805.897	-0.326347	0.0955972	-3.41377	0.000640701	0.0427493
Mat2a	ENSMUSG00000053907	3841.52	0.338588	0.099257	3.41122	0.000646718	0.0428501
Mro	ENSMUSG00000064036	58.2198	-0.715931	0.20987	-3.41131	0.000646518	0.0428501
Dbnl	ENSMUSG00000020476	2534	0.381991	0.112481	3.39606	0.000683643	0.0451394
Acbd4	ENSMUSG00000056938	360.027	-0.493883	0.146012	-3.38247	0.00071836	0.0471489
Slc4a5	ENSMUSG00000068323	427.931	-0.770041	0.227674	-3.38222	0.000719036	0.0471489
Nek3	ENSMUSG00000031478	115.002	-0.498799	0.147677	-3.37763	0.000731127	0.047777
Rpe	ENSMUSG00000026005	1020.48	0.298784	0.0885088	3.37575	0.00073614	0.0479399
Akr1c19	ENSMUSG00000071551	662.56	-0.438443	0.13001	-3.37238	0.000745224	0.0483658
0610005C13Rik	ENSMUSG00000109644	268.121	-0.458317	0.136204	-3.36494	0.000765598	0.0495191
Acy3	ENSMUSG00000024866	245.794	-0.471466	0.140522	-3.35511	0.000793343	0.0511397
G6pdx	ENSMUSG00000031400	1022.81	0.269288	0.0803373	3.35197	0.000802376	0.0515472
Sult6b1	ENSMUSG00000038045	12.2154	1.7396	0.519969	3.34558	0.000821106	0.0525729
Inpp5k	ENSMUSG00000006127	460.913	-0.375436	0.112504	-3.33709	0.000846615	0.0538436
Hpn	ENSMUSG00000001249	181.072	-0.439357	0.131652	-3.33726	0.000846096	0.0538436
Itga7	ENSMUSG00000025348	70.7057	-0.691925	0.207886	-3.32838	0.000873526	0.0553699
Olfr658	ENSMUSG00000070421	3.75717	4.0249	1.21217	3.32042	0.000898836	0.0567849
H2-Q10	ENSMUSG00000067235	66.7547	0.630737	0.190893	3.30413	0.000952704	0.0599888
Pttg1	ENSMUSG00000020415	230.495	0.478776	0.145754	3.28483	0.00102045	0.0640424
4930512H18Rik	ENSMUSG00000086866	11.3944	1.96295	0.597894	3.28311	0.0010267	0.0642226
Cyp2b10	ENSMUSG00000030483	4.3272	-2.75261	0.8412	-3.27224	0.00106699	0.0665244
Lim2	ENSMUSG00000093639	2.10418	4.31199	1.31905	3.269	0.00107926	0.0670081
Hyou1	ENSMUSG00000032115	3975.82	0.569253	0.174172	3.26834	0.0010818	0.0670081
Gm47260	ENSMUSG00000113328	46.401	0.891778	0.273097	3.26542	0.001093	0.0674822
Ldlr	ENSMUSG00000032193	3702.17	0.547975	0.168126	3.25932	0.00111681	0.0685637
Zfp12	ENSMUSG00000029587	179.304	-0.415724	0.127559	-3.25908	0.00111773	0.0685637
Ext1	ENSMUSG00000061731	386.755	0.647741	0.198944	3.25589	0.00113037	0.069116
Azi2	ENSMUSG00000039285	1627.6	0.395884	0.121694	3.25312	0.00114147	0.0695711
Neto2	ENSMUSG00000036902	82.3213	0.584017	0.179808	3.24801	0.00116217	0.0706064
Gab1	ENSMUSG00000031714	490.503	-0.321585	0.0990911	-3.24535	0.00117308	0.0710422
Pdia4	ENSMUSG00000025823	3668.36	0.348902	0.107675	3.24032	0.00119394	0.0720759
Trim30b	ENSMUSG00000052749	3.70094	3.85399	1.19074	3.23663	0.00120952	0.0727853
Rab30	ENSMUSG00000030643	275.193	-0.583638	0.181003	-3.22446	0.00126209	0.0757095
Mrgbp	ENSMUSG00000027569	499.191	0.287036	0.0892275	3.2169	0.00129584	0.0774898
Ifngr2	ENSMUSG00000022965	1981.94	-0.25952	0.0808135	-3.21134	0.00132116	0.0782653
Gm26793	ENSMUSG00000096999	17.8471	-1.41156	0.439518	-3.21161	0.00131994	0.0782653
Rprm	ENSMUSG00000075334	1.94367	-4.19868	1.30722	-3.2119	0.0013186	0.0782653
Paqr5	ENSMUSG00000032278	110.68	-0.541503	0.168793	-3.20808	0.00133622	0.0789119
Pccb	ENSMUSG00000032527	1815.19	-0.311333	0.0972073	-3.20277	0.00136111	0.0801327
Slc2a5	ENSMUSG00000028976	197.48	-0.560469	0.175239	-3.19832	0.00138233	0.0811306
Odf3b	ENSMUSG00000047394	56.2113	-0.761729	0.238274	-3.19686	0.00138933	0.0812909
Idi1	ENSMUSG00000058258	367.28	0.56413	0.176726	3.19211	0.00141237	0.0823852
Vwa5a	ENSMUSG00000023186	551.022	0.686929	0.215566	3.18663	0.00143942	0.0835326
Adgrg1	ENSMUSG00000031785	2801.98	-0.299378	0.0939564	-3.18635	0.00144082	0.0835326
Calr	ENSMUSG00000003814	15502.8	0.288929	0.0907957	3.18218	0.0014617	0.0844854
Tmem106a	ENSMUSG00000034947	573.779	0.431673	0.135961	3.17496	0.00149855	0.0863531
Perm1	ENSMUSG00000078486	129.214	1.02322	0.323481	3.16315	0.00156069	0.0888568
D16Ertd472e	ENSMUSG00000022864	48.2504	0.796859	0.251742	3.16538	0.0015488	0.0888568
Prkag2	ENSMUSG00000028944	775.476	-0.339073	0.107177	-3.16368	0.00155789	0.0888568
Lrat	ENSMUSG00000028003	233.224	-0.852127	0.26932	-3.16399	0.00155622	0.0888568
Gm47242	ENSMUSG00000114761	3.03351	3.83106	1.21168	3.16178	0.00156811	0.0890123
Smtnl1	ENSMUSG00000027077	18.7846	1.2369	0.392248	3.15336	0.001614	0.0913448
H2-Q5	ENSMUSG00000055413	6.02713	2.25782	0.716867	3.14957	0.0016351	0.092264
Fcamr	ENSMUSG00000026415	38.7598	-0.834927	0.265213	-3.14813	0.00164318	0.0924457
Jpt2	ENSMUSG00000024165	2377.77	0.360579	0.114661	3.14474	0.00166237	0.0932495
Rbbp8	ENSMUSG00000041238	491.713	0.355013	0.112947	3.14317	0.00167126	0.0934728
Fth1	ENSMUSG00000024661	16332.5	-0.325857	0.103874	-3.13705	0.00170658	0.0951681
Trim21	ENSMUSG00000030966	230.891	0.440156	0.140623	3.13005	0.00174775	0.0971789
Sc5d	ENSMUSG00000032018	1126.87	0.311498	0.0996631	3.1255	0.001775	0.0984066

### Sheet: DEG_lists
neonateIFNB padj<0.1 l2fc>0.585		neonateIFNL padj<0.1 l2fc>0.585
Gene symbol	Ensembl Gene	Gene symbol	Ensembl Gene
Ifit3b	ENSMUSG00000062488	Ifi204	ENSMUSG00000073489
Apol9b	ENSMUSG00000068246	Slfn5	ENSMUSG00000054404
Ifi44	ENSMUSG00000028037	Mndal	ENSMUSG00000090272
Ifit3	ENSMUSG00000074896	Iigp1	ENSMUSG00000054072
Oas3	ENSMUSG00000032661	Phf11b	ENSMUSG00000091649
Isg15	ENSMUSG00000035692	Ifi203	ENSMUSG00000039997
Gbp3	ENSMUSG00000028268	BC023105	ENSMUSG00000063388
Trim30a	ENSMUSG00000030921	Ifi44	ENSMUSG00000028037
Gm12250	ENSMUSG00000082292	Ifit3b	ENSMUSG00000062488
Sp100	ENSMUSG00000026222	Isg15	ENSMUSG00000035692
Ddx60	ENSMUSG00000037921	Nlrc5	ENSMUSG00000074151
Usp18	ENSMUSG00000030107	Gbp3	ENSMUSG00000028268
Apol9a	ENSMUSG00000057346	Mx1	ENSMUSG00000000386
Oasl2	ENSMUSG00000029561	Gbp2	ENSMUSG00000028270
Oas2	ENSMUSG00000032690	Tgtp1	ENSMUSG00000078922
Gm5431	ENSMUSG00000058163	Trim30a	ENSMUSG00000030921
Nlrc5	ENSMUSG00000074151	9930111J21Rik2	ENSMUSG00000069892
Herc6	ENSMUSG00000029798	Gm4951	ENSMUSG00000073555
Gbp2	ENSMUSG00000028270	Ifit3	ENSMUSG00000074896
Hbb-bt	ENSMUSG00000073940	Apol9b	ENSMUSG00000068246
Rtp4	ENSMUSG00000033355	Gm6545	ENSMUSG00000111118
Igtp	ENSMUSG00000078853	Oas3	ENSMUSG00000032661
Oas1g	ENSMUSG00000066861	Ifi213	ENSMUSG00000073491
Mx1	ENSMUSG00000000386	Plscr2	ENSMUSG00000032372
Xaf1	ENSMUSG00000040483	Tgtp2	ENSMUSG00000078921
Gbp6	ENSMUSG00000104713	Gm12250	ENSMUSG00000082292
Dhx58	ENSMUSG00000017830	Apol10b	ENSMUSG00000050014
Rsad2	ENSMUSG00000020641	Gbp10	ENSMUSG00000105096
Gbp9	ENSMUSG00000029298	Ifit1bl1	ENSMUSG00000079339
Oas1a	ENSMUSG00000052776	Sp100	ENSMUSG00000026222
Zbp1	ENSMUSG00000027514	9330175E14Rik	ENSMUSG00000097194
Ifit1	ENSMUSG00000034459	AW011738	ENSMUSG00000078349
Irgm2	ENSMUSG00000069874	Gm45418	ENSMUSG00000109729
Bst2	ENSMUSG00000046718	Lim2	ENSMUSG00000093639
Mx2	ENSMUSG00000023341	Usp18	ENSMUSG00000030107
Ifit1bl1	ENSMUSG00000079339	Oasl2	ENSMUSG00000029561
Ifit2	ENSMUSG00000045932	Gm12185	ENSMUSG00000048852
Trim30d	ENSMUSG00000057596	Apol9a	ENSMUSG00000057346
Irf7	ENSMUSG00000025498	Ido1	ENSMUSG00000031551
Oas1b	ENSMUSG00000029605	Rsad2	ENSMUSG00000020641
Rnf213	ENSMUSG00000070327	Igtp	ENSMUSG00000078853
Olfr56	ENSMUSG00000040328	Bst2	ENSMUSG00000046718
Ube2l6	ENSMUSG00000027078	Olfr658	ENSMUSG00000070421
Irgm1	ENSMUSG00000046879	Herc6	ENSMUSG00000029798
Slfn2	ENSMUSG00000072620	Ddx60	ENSMUSG00000037921
Cmpk2	ENSMUSG00000020638	Sp110	ENSMUSG00000070034
Trim12c	ENSMUSG00000057143	Mx2	ENSMUSG00000023341
Ly6a	ENSMUSG00000075602	Trim30b	ENSMUSG00000052749
Trim12a	ENSMUSG00000066258	Gm47242	ENSMUSG00000114761
Irf9	ENSMUSG00000002325	Gm5431	ENSMUSG00000058163
Parp14	ENSMUSG00000034422	Rtp4	ENSMUSG00000033355
Stat1	ENSMUSG00000026104	Gbp6	ENSMUSG00000104713
Trim34a	ENSMUSG00000056144	Oas1g	ENSMUSG00000066861
Parp9	ENSMUSG00000022906	Oas2	ENSMUSG00000032690
Ddx58	ENSMUSG00000040296	Dhx58	ENSMUSG00000017830
Ifi47	ENSMUSG00000078920	Ifit2	ENSMUSG00000045932
Ifi27	ENSMUSG00000064215	Phf11d	ENSMUSG00000068245
Msmo1	ENSMUSG00000031604	Olfr56	ENSMUSG00000040328
Tap1	ENSMUSG00000037321	Gbp9	ENSMUSG00000029298
Nampt	ENSMUSG00000020572	Oas1a	ENSMUSG00000052776
Samd9l	ENSMUSG00000047735	Xaf1	ENSMUSG00000040483
Ifi27l2b	ENSMUSG00000021208	Irgm2	ENSMUSG00000069874
Ifi35	ENSMUSG00000010358	Oas1h	ENSMUSG00000001168
Eif2ak2	ENSMUSG00000024079	Mpeg1	ENSMUSG00000046805
		Gbp4	ENSMUSG00000079363
		Ifi27l2a	ENSMUSG00000079017
		Rnf213	ENSMUSG00000070327
		Ifit1	ENSMUSG00000034459
		Slfn4	ENSMUSG00000000204
		Oas1b	ENSMUSG00000029605
		H2-T24	ENSMUSG00000053835
		Trim30d	ENSMUSG00000057596
		Slfn2	ENSMUSG00000072620
		Cmpk2	ENSMUSG00000020638
		Irf7	ENSMUSG00000025498
		Csf1	ENSMUSG00000014599
		Zbp1	ENSMUSG00000027514
		Ly6a	ENSMUSG00000075602
		Atp10a	ENSMUSG00000025324
		Gm3054	ENSMUSG00000079174
		Ube2l6	ENSMUSG00000027078
		Oasl1	ENSMUSG00000041827
		Ifitm3	ENSMUSG00000025492
		Gm16464	ENSMUSG00000082154
		Tap1	ENSMUSG00000037321
		Ifi47	ENSMUSG00000078920
		Gm15133	ENSMUSG00000087175
		H2-Q5	ENSMUSG00000055413
		Irgm1	ENSMUSG00000046879
		Gm26797	ENSMUSG00000097572
		Lmo2	ENSMUSG00000032698
		Parp14	ENSMUSG00000034422
		Muc3	ENSMUSG00000037390
		Parp9	ENSMUSG00000022906
		Parp12	ENSMUSG00000038507
		Gm13822	ENSMUSG00000087477
		Stat1	ENSMUSG00000026104
		Trim34a	ENSMUSG00000056144
		Gbp7	ENSMUSG00000040253
		Trim12c	ENSMUSG00000057143
		4930512H18Rik	ENSMUSG00000086866
		Trim12a	ENSMUSG00000066258
		Ly6e	ENSMUSG00000022587
		Apol7a	ENSMUSG00000010601
		Mlkl	ENSMUSG00000012519
		Clca3a1	ENSMUSG00000056025
		Stat2	ENSMUSG00000040033
		Ddx58	ENSMUSG00000040296
		Sult6b1	ENSMUSG00000038045
		Ifih1	ENSMUSG00000026896
		Nampt	ENSMUSG00000020572
		Trim6	ENSMUSG00000072244
		Znfx1	ENSMUSG00000039501
		Eif2ak2	ENSMUSG00000024079
		Irf9	ENSMUSG00000002325
		Ifi35	ENSMUSG00000010358
		Slfn10-ps	ENSMUSG00000072621
		Xdh	ENSMUSG00000024066
		Alox15	ENSMUSG00000018924
		H2-Q6	ENSMUSG00000073409
		Hap1	ENSMUSG00000006930
		Adar	ENSMUSG00000027951
		Psmb9	ENSMUSG00000096727
		Nmi	ENSMUSG00000026946
		Ogfr	ENSMUSG00000049401
		Dtx3l	ENSMUSG00000049502
		Uba7	ENSMUSG00000032596
		Psmb8	ENSMUSG00000024338
		Epsti1	ENSMUSG00000022014
		Samd9l	ENSMUSG00000047735
		Tor3a	ENSMUSG00000060519
		Trafd1	ENSMUSG00000042726
		H2-T23	ENSMUSG00000067212
		H2-Q7	ENSMUSG00000060550
		Helz2	ENSMUSG00000027580
		Smtnl1	ENSMUSG00000027077
		Agrn	ENSMUSG00000041936
		Emp2	ENSMUSG00000022505
		H2-T22	ENSMUSG00000056116
		Gm6548	ENSMUSG00000091549
		Shisa5	ENSMUSG00000025647
		Lgals3bp	ENSMUSG00000033880
		Il18bp	ENSMUSG00000070427
		Ccrl2	ENSMUSG00000043953
		Pml	ENSMUSG00000036986
		Hsh2d	ENSMUSG00000062007
		Mitd1	ENSMUSG00000026088
		Slc43a3	ENSMUSG00000027074
		Tap2	ENSMUSG00000024339
		Gm20559	ENSMUSG00000106734
		Slfn9	ENSMUSG00000069793
		Perm1	ENSMUSG00000078486
		Parp11	ENSMUSG00000037997
		Mocos	ENSMUSG00000039616
		Lgals9	ENSMUSG00000001123
		9530082P21Rik	ENSMUSG00000097006
		Tnfsf10	ENSMUSG00000039304
		H2-Q4	ENSMUSG00000035929
		Oas1c	ENSMUSG00000001166
		Tmem184b	ENSMUSG00000009035
		Pnpt1	ENSMUSG00000020464
		Phf11c	ENSMUSG00000091144
		Zcchc2	ENSMUSG00000038866
		Fbxw17	ENSMUSG00000037816
		Daxx	ENSMUSG00000002307
		Ehd4	ENSMUSG00000027293
		Parp10	ENSMUSG00000063268
		Shfl	ENSMUSG00000038884
		Tapbp	ENSMUSG00000024308
		Gm47260	ENSMUSG00000113328
		Ifi27l2b	ENSMUSG00000021208
		Isg20	ENSMUSG00000039236
		Tdrd7	ENSMUSG00000035517
		Pcsk9	ENSMUSG00000044254
		Aida	ENSMUSG00000042901
		Lrp8	ENSMUSG00000028613
		Sqle	ENSMUSG00000022351
		Slc25a22	ENSMUSG00000019082
		Cmtr1	ENSMUSG00000024019
		Ascc3	ENSMUSG00000038774
		Cgas	ENSMUSG00000032344
		Tlr3	ENSMUSG00000031639
		B2m	ENSMUSG00000060802
		D16Ertd472e	ENSMUSG00000022864
		Lypd8	ENSMUSG00000013643
		Fdps	ENSMUSG00000059743
		H2-D1	ENSMUSG00000073411
		Sass6	ENSMUSG00000027959
		Rnf31	ENSMUSG00000047098
		Zc3hav1	ENSMUSG00000029826
		Msmo1	ENSMUSG00000031604
		Rbm43	ENSMUSG00000036249
		B4galt5	ENSMUSG00000017929
		Setdb2	ENSMUSG00000071350
		Traf5	ENSMUSG00000026637
		Tent5a	ENSMUSG00000032265
		Trim25	ENSMUSG00000000275
		Ncoa7	ENSMUSG00000039697
		Vwa5a	ENSMUSG00000023186
		Sfxn2	ENSMUSG00000025036
		Ext1	ENSMUSG00000061731
		Lss	ENSMUSG00000033105
		Creld2	ENSMUSG00000023272
		H2-Q10	ENSMUSG00000067235
		Hmgcr	ENSMUSG00000021670
		Ifi27	ENSMUSG00000064215
		Tor1aip1	ENSMUSG00000026466
		Cyp51	ENSMUSG00000001467
		Tapbpl	ENSMUSG00000038213
		Tut4	ENSMUSG00000034610
